# Gram-positive bacteria have different susceptibilities to the host-derived antimicrobial lysophosphatidylcholine and adapt to lysophosphatidylcholine-induced stress via distinct mechanisms

**DOI:** 10.64898/2026.11.17.767358

**Authors:** Yahan Wei, Ziqiang Guan, Chahat Upreti, Savannah E. Pas, Julie Nguyen, Priya M. Christensen, Gayatri Chandrasenan, Lily E. Tillett, Guan H. Chen, Kelli L. Palmer

**Affiliations:** School of Podiatric Medicine, The University of Texas Rio Grande Valley, Harlingen, TX, USA; Department of Biochemistry, Duke University School of Medicine, Durham, North Carolina, USA; Broad Institute of MIT and Harvard, Cambridge, Boston, MA, USA; Department of Biological Sciences, The University of Texas at Dallas, Richardson, TX, USA

**Keywords:** lysophosphatidylcholine, plasmalogen, Gram-positive bacteria, antimicrobial lipids

## Abstract

The human lipid metabolites, lysophosphatidylcholine (LPC) and plasmenyl-LPC (pLPC), modulate both the metabolic health status and innate immunity of an individual. Previous studies reported direct antibacterial activity of LPC, while pLPC has not been evaluated. Meanwhile, some bacteria harvest LPC for producing phosphatidylcholine (PC); others produce plasmalogens under anaerobic conditions. These discoveries suggest that both LPC and pLPC can mediate host-microbe interactions. In this study, we demonstrated diverse susceptibility profiles of human pathobionts to LPC(18:0) and pLPC(18:0) at physiologically-relevant concentrations. Though the Gram-negative bacteria *Escherichia coli* and *Pseudomonas aeruginosa* were not susceptible to LPC or pLPC, all tested Gram-positive bacteria, including *Staphylococcus aureus*, *Streptococcus agalactiae*, *Enterococcus faecalis*, and *E. faecium* were susceptible to pLPC, suggesting robust antimicrobial activity of this lipid *in vivo*. While LPC can effectively kill *S. aureus* and *S. agalactiae*, it does not completely inhibit the growth of enterococci. Moreover, pretreatment of LPC-containing medium with *E. faecalis* rescues *S. agalactiae* from LPC killing, suggesting that *E. faecalis* deactivates LPC extracellularly and can protect co-resident LPC-sensitive pathobionts. Finally, we observed the emergence of spontaneous LPC-resistant *S. aureus.* These strains have point mutations in sensor kinase gene *walK* and the lipid metabolism genes *fabF* and *farR*, which lead to increased expression of the efflux pump gene *farE*. Collectively, these results support the antibacterial effects of LPC and pLPC and indicate distinct bacterial adaptation mechanisms, providing novel insights on lipid-mediated host-bacterial interactions.

**Importance:** Bacteria encounter host lipid metabolites during infections. Prior work established that the human lipid metabolite LPC has antibacterial activity, yet some bacteria harvest LPC for producing PC. In this study, we evaluated LPC susceptibility in several major human pathobiont species and investigated their mechanisms for LPC stress response. We additionally investigated the LPC variant pLPC, which has not been previously investigated for antimicrobial activity. We found different LPC-resistance mechanisms in the Gram-positive bacteria *E. faecalis* and *S. aureus*, neither of which produce PC from LPC. We additionally identified that pLPC has robust antibacterial activity against Gram-positive bacteria. All together, these results demonstrate the direct antibacterial activities of human lipid metabolites LPC and pLPC. LPC and pLPC are biomarkers whose plasma levels change in response to an individual’s health status. Our findings suggest a role for these lipid metabolites in shaping the composition and genetic diversity of the human microbiota.
