## Supplementary material for "Gram-positive bacteria have different susceptibilities to the host-derived antimicrobial lysophosphatidylcholine and adapt to lysophosphatidylcholine-induced stress via distinct mechanisms": Table S3

### Sheet: Fig5C - With LPC B3 vs WT
GO ID	GO term	GO domain	Direction	NES	GSEA FDR q	Gene-set size	Leading-edge genes
GO:0006189	'de novo' IMP biosynthetic process	Biological process	Higher in B3	2.35467	0.000602778	12	purL,purH,purN,purF,purM,purQ,purS,purD,NMK49_RS04780
GO:0000105	L-histidine biosynthetic process	Biological process	Higher in WT	-2.03792	0.00485098	8	hisB,hisH,hisD,hisG,hisF,hisA,NMK49_RS13075
GO:0006457	protein folding	Biological process	Higher in WT	-2.06871	0.00575249	10	NMK49_RS08830,grpE,dnaK,groL,groES,dnaJ
GO:0005840	ribosome	Cellular component	Higher in B3	2.13053	0.00610815	53	rplC,rplW,rpmG_3,rpsI,rplM,rplD,rpsH,rpsF,NMK49_RS07345,rimM,rplX,rpmI,rplU,rplB,rplN,rplT,rpmC,NMK49_RS09875,rpsQ,rplR,NMK49_RS10730,rplE,rplO,rplL,rpsE,rpsJ,rpsL,rplF,rpmH,rplQ,rpsP,rpsG,rpmA,rpmB,rpsS,NMK49_RS10070
GO:0006412	translation	Biological process	Higher in B3	2.14004	0.00783612	72	gatC,argS,rplC,NMK49_RS04515,rpsD,rplW,frr,gatB,rpmG_3,rpsI,rplM,rplD,rpsH,rpsF,rplX,rpmI,gatA,rplU,rplB,rplN,rplJ,rplT,NMK49_RS07835,rpmC,rpmD,rpsQ,rplR,NMK49_RS10730,ylqF,rplE,rplO,rplL,NMK49_RS08265,rpsE,rpsJ,rpmF,rpsL,rplF,ygs,rpmH,rplQ,rpsP,rpsG,rpmA,rpmB,rpsC,rplA,rpsS,NMK49_RS10070,NMK49_RS02265
GO:0003735	structural constituent of ribosome	Molecular function	Higher in B3	2.09168	0.00901153	60	rplC,rpsD,rplW,rpmG_3,rpsI,rplM,rplD,rpsH,rpsF,rplX,rpmI,rplU,rplB,rplN,rplJ,rplT,rpmC,rpmD,rpsQ,rplR,NMK49_RS10730,rplE,rplO,rplL,rpsE,rpsJ,rpmF,rpsL,rplF,ygs,rpmH,rplQ,rpsP,rpsG,rpmA,rpmB,rpsC,rplA,rpsS,NMK49_RS10070,NMK49_RS02265
GO:0006526	L-arginine biosynthetic process	Biological process	Higher in WT	-1.90944	0.0333701	10	NMK49_RS04230,argH

### Sheet: WT LPC vs no LPC
GO ID	GO term	GO domain	Direction	NES	GSEA FDR q	Gene-set size	Leading-edge genes
GO:0003735	structural constituent of ribosome	Molecular function	Higher without LPC	-2.85994	0	60	rplC,rpsE,rpsD,rpsG,rplD,rplR,rplE,rplM,rplW,rpmD,rpsH,rplL,rplB,rplF,rpsF,rplP,rplJ,rplN,rpsQ,rpsI,rpmH,rpsC,rplK,rpsP,rplO,rplT,rplV,rpsK,rpsR,rplU,rpmG_3,rpsL,rpmA,rplA,rplQ,rpsS,rpsJ,rpmC,rpmI,rpsM,NMK49_RS10730,rplX,rpsB,rplS
GO:0006412	translation	Biological process	Higher without LPC	-2.8267	0	72	rplC,rpsE,rpsD,rpsG,rplD,NMK49_RS04515,rplR,rplE,rplM,rplW,rpmD,rpsH,rplL,rplB,rplF,rpsF,rplP,rplJ,rplN,rpsQ,rpsI,rpmH,rpsC,rplK,rpsP,rplO,rplT,NMK49_RS07835,rplV,rpsK,rpsR,rplU,rpmG_3,rpsL,rpmA,argS,rplA,rplQ,rpsS,rpsJ,rpmC,rpmI,rpsM,NMK49_RS10730,rplX,rpsB,rplS,ylqF
GO:0005840	ribosome	Cellular component	Higher without LPC	-2.94107	0	53	rplC,rpsE,rpsG,rplD,rplR,rplE,rplM,rplW,rpsH,rplL,rplB,rplF,rpsF,rplP,rplN,rimM,NMK49_RS09875,rpsQ,rpsI,rpmH,rplK,rpsP,rplO,rplT,rplV,rpsK,rpsR,rplU,rpmG_3,rpsL,rpmA,rplQ,rpsS,rpsJ,rpmC,rpmI,rpsM,NMK49_RS10730,rplX,rpsB,rplS,NMK49_RS07345
GO:0022625	cytosolic large ribosomal subunit	Cellular component	Higher without LPC	-2.61893	0	27	rplC,rplD,rplR,rplE,rplM,rplW,rpmD,rplL,rplB,rplF,rplP,rplJ,rplN,rplK,rplO,rplT,rplV,rpmA,rplA,rplQ,rpmC,rpmI,rplX,rplS
GO:0015934	large ribosomal subunit	Cellular component	Higher without LPC	-2.13362	0.000749123	11	rpmD,rplB,rplJ,rplN,rplK,rplO,rplV,rplA,rplQ,rpmI
GO:0015935	small ribosomal subunit	Cellular component	Higher without LPC	-2.05279	0.00213703	12	rpsE,rpsD,rpsG,rpsI,rpsP,rpsL,rpsS,rpsM,NMK49_RS10730,rpsB
GO:0019843	rRNA binding	Molecular function	Higher without LPC	-2.62109	0	31	rplC,rpsE,rpsD,rpsG,rplD,rplE,rplW,rpsH,rplB,rplF,rpsF,rplP,rpsQ,rpsC,rplO,rplT,rplV,rpsK,rlmN,rplU,rpsL,rplA,rpsS,rpsM,rplX
GO:0000049	tRNA binding	Molecular function	Higher without LPC	-2.01486	0.00331356	21	gltX,thiI,rpsG,rplE,NMK49_RS10050,ileS,metG,rlmN,rpsL,rpsJ,rpsM,pheS,pheT
GO:0003723	RNA binding	Molecular function	Higher without LPC	-2.00876	0.00337343	57	rpsE,thiI,rpsD,rpsG,NMK49_RS04515,NMK49_RS10050,rplB,NMK49_RS08880,NMK49_RS09875,rpsI,rpsC,rplU,tyrS,NMK49_RS05685,smpB,rplA,rnr,rpsS,rsmB,rpsJ,rpsM,rplX,NMK49_RS07345,rho,yhbY,pnp,pheT,infA
GO:0006189	'de novo' IMP biosynthetic process	Biological process	Higher without LPC	-2.10394	0.00125435	12	purH,purD,purL,purN,purF,purM,purQ,purS,NMK49_RS04780,purK
GO:0006457	protein folding	Biological process	Higher with LPC	2.12939	0.000291149	10	NMK49_RS08830,groES,groL,dnaK,grpE,dnaJ
GO:0033214	siderophore-iron import into cell	Biological process	Higher without LPC	-2.10084	0.00117595	10	NMK49_RS10410,NMK49_RS10405,isdF,sirB,NMK49_RS03540,NMK49_RS03545,NMK49_RS03100,NMK49_RS03095,sirC

### Sheet: B3 LPC vs no LPC
GO ID	GO term	GO domain	Direction	NES	GSEA FDR q	Gene-set size	Leading-edge genes
GO:0003735	structural constituent of ribosome	Molecular function	Higher without LPC	-2.83743	0	60	rpsE,rplC,rplF,rplV,rplN,rplP,rplE,rpsC,rpsG,rplR,rpsQ,rplB,rpsD,rpsK,rplD,rpmD,rplO,rplJ,rplL,rpsH,rplW,rplK,rpsM,rplQ,rplS,rpsF,rplA,rpsL,rplM,rplT,rpmA,rpsS,rpsR,rplX,rpmH,NMK49_RS10070,rpsI,rpsJ,rplU,rpmC,rpmB,rpsU,rpsB,rpsT,NMK49_RS10730,rpsP
GO:0006412	translation	Biological process	Higher without LPC	-2.7818	0	72	rpsE,rplC,rplF,rplV,rplN,rplP,rplE,rpsC,rpsG,rplR,rpsQ,rplB,rpsD,rpsK,rplD,rpmD,rplO,rplJ,rplL,rpsH,rplW,rplK,NMK49_RS04515,rpsM,rplQ,rplS,rpsF,rplA,rpsL,rplM,rplT,rpmA,rpsS,rpsR,NMK49_RS07835,rplX,rpmH,NMK49_RS10070,rpsI,rpsJ,rplU,rpmC,rpmB,rpsU,rpsB,rpsT,NMK49_RS10730,rpsP
GO:0005840	ribosome	Cellular component	Higher without LPC	-2.95601	0	53	rpsE,rplC,rplF,rplV,rplN,rplP,rplE,rpsG,rplR,rpsQ,rplB,rpsK,rplD,rplO,rplL,rpsH,rplW,rplK,rpsM,rplQ,rplS,rpsF,NMK49_RS09875,rpsL,rplM,rplT,rpmA,rpsS,rpsR,rplX,rpmH,NMK49_RS10070,rpsI,rpsJ,rplU,rpmC,rpmB,rpsU,rpsB,rpsT,NMK49_RS10730,rpsP,rimM,rpmI
GO:0022625	cytosolic large ribosomal subunit	Cellular component	Higher without LPC	-2.78225	0	27	rplC,rplF,rplV,rplN,rplP,rplE,rplR,rplB,rplD,rpmD,rplO,rplJ,rplL,rplW,rplK,rplQ,rplS,rplA,rplM,rplT,rpmA,rplX
GO:0015934	large ribosomal subunit	Cellular component	Higher without LPC	-2.28661	1.63199e-05	11	rplV,rplN,rplB,rpmD,rplO,rplJ,rplK,rplQ,rplA
GO:0015935	small ribosomal subunit	Cellular component	Higher without LPC	-2.05566	0.00154495	12	rpsE,rpsG,rpsD,rpsM,rpsL,rpsS,rpsI,rpsB,rpsT,NMK49_RS10730,rpsP
GO:0019843	rRNA binding	Molecular function	Higher without LPC	-2.83709	0	31	rpsE,rplC,rplF,rplV,rplP,rplE,rpsC,rpsG,rpsQ,rplB,rpsD,rpsK,rplD,rplO,rpsH,rplW,infA,rpsM,rpsF,rplA,rpsL,rplT,rpsS,rplX,rlmN
GO:0000049	tRNA binding	Molecular function	Higher without LPC	-2.09567	0.00120301	21	rplE,rpsG,ileS,NMK49_RS10050,rpsM,rpsL,thiI,gltX,metG,rlmN,rpsJ,rnpA
GO:0003723	RNA binding	Molecular function	Higher without LPC	-1.96705	0.00445534	57	rpsE,rpsC,rpsG,rplB,rpsD,NMK49_RS10050,infA,NMK49_RS04515,rpsM,smpB,rnr,NMK49_RS09875,rplA,thiI,rpsS,rplX,rpsI,rpsJ,rsmB,NMK49_RS05450,NMK49_RS08880,rplU,NMK49_RS05135
GO:0006189	'de novo' IMP biosynthetic process	Biological process	Higher without LPC	-2.05711	0.00171359	12	purD,purH,purN,purF,purM,purL,purQ,purS
GO:0006457	protein folding	Biological process	Higher with LPC	1.95176	0.0496712	10	NMK49_RS08830,groES,groL,grpE,dnaJ,dnaK
GO:0016491	oxidoreductase activity	Molecular function	Higher with LPC	1.94368	0.0288987	86	betB,betA,NMK49_RS00610,pruA,NMK49_RS08485,NMK49_RS09420,NMK49_RS10550,bcp,NMK49_RS03375,NMK49_RS01725,NMK49_RS00945,NMK49_RS08205,NMK49_RS04205,NMK49_RS10080,NMK49_RS04275,tpx,NMK49_RS10475,NMK49_RS03925,NMK49_RS08215,ald_2,NMK49_RS11430,lpdA_2,NMK49_RS06595,NMK49_RS08275
GO:0019646	aerobic electron transport chain	Biological process	Higher without LPC	-1.81177	0.0325653	5	qoxC,qoxD
GO:0033214	siderophore-iron import into cell	Biological process	Higher without LPC	-2.03062	0.00203673	10	NMK49_RS10405,sirB,NMK49_RS10410,isdF,sirC,NMK49_RS03095,NMK49_RS03100,NMK49_RS03545,NMK49_RS03540
GO:0015031	protein transport	Biological process	Higher without LPC	-1.92612	0.00773565	9	secY2,secY,asp1,asp2,secA2,secDF,asp3
GO:0005576	extracellular region	Cellular component	Higher without LPC	-1.99435	0.00322245	65	lukG,lukH,hyl,sph,aaa,eap,efb,sbi,NMK49_RS05280,spn,selX,isaA,splF,lukE,NMK49_RS04710,aur,NMK49_RS01875,spa,NMK49_RS01850,splC,NMK49_RS01810,efeB,splD,splE,NMK49_RS01805,NMK49_RS05290,NMK49_RS01825,NMK49_RS05285,lipA,isdA,splA,NMK49_RS07710

### Sheet: No LPC B3 vs WT
GO ID	GO term	GO domain	Direction	NES	GSEA FDR q	Gene-set size	Leading-edge genes
GO:0000105	L-histidine biosynthetic process	Biological process	Higher in WT	-1.86277	0.0345364	8	hisH,hisD,hisA,hisB,hisF,NMK49_RS13075,hisG
GO:0009098	L-leucine biosynthetic process	Biological process	Higher in WT	-1.80583	0.0486158	5	NMK49_RS09730,leuC,leuB,leuD
GO:0000162	L-tryptophan biosynthetic process	Biological process	Higher in WT	-1.81832	0.0466747	10	trpB,NMK49_RS06365,hisA,trpC,trpD,NMK49_RS06360,trpA
GO:0022804	active transmembrane transporter activity	Molecular function	Higher in WT	-1.91552	0.0485126	11	NMK49_RS13095,NMK49_RS10255,NMK49_RS00735,NMK49_RS11790
GO:0006865	amino acid transport	Biological process	Higher in WT	-1.88334	0.0316847	14	NMK49_RS04480,NMK49_RS11140,NMK49_RS11790,NMK49_RS11640
GO:0046942	carboxylic acid transport	Biological process	Higher in WT	-1.79572	0.0446238	6	NMK49_RS12115,NMK49_RS11790,NMK49_RS11640
GO:0098656	monoatomic anion transmembrane transport	Biological process	Higher in WT	-1.88631	0.0379699	10	NMK49_RS08475,NMK49_RS10655,NMK49_RS12115,NMK49_RS11790,NMK49_RS11640,NMK49_RS06965,NMK49_RS10645
GO:0006820	monoatomic anion transport	Biological process	Higher in WT	-1.90744	0.0363272	12	NMK49_RS08475,NMK49_RS10655,NMK49_RS12115,NMK49_RS11790,NMK49_RS11640,NMK49_RS06965,NMK49_RS10645
GO:0015849	organic acid transport	Biological process	Higher in WT	-1.79572	0.0446238	6	NMK49_RS12115,NMK49_RS11790,NMK49_RS11640
GO:0008982	protein-N(PI)-phosphohistidine-carbohydrate phosphotransferase activity	Molecular function	Higher in WT	-1.85284	0.0335035	23	NMK49_RS10255,NMK49_RS00735,ptsG_2,NMK49_RS10260,NMK49_RS12275,NMK49_RS11175,NMK49_RS11460,NMK49_RS08925,NMK49_RS03360,NMK49_RS00960,NMK49_RS01470,NMK49_RS12885,NMK49_RS01480

### Sheet: Ancestor-propagated GO
GO ID	GO term	GO domain	Direction	NES	GSEA FDR q	Gene-set size	Leading-edge genes
GO:0009126	purine nucleoside monophosphate metabolic process	Biological process	Higher in B3	2.451	3.5686e-05	22	purL,xpt,purH,purN,purF,guaB,purM,purQ,NMK49_RS07725,guaA,purS,purD,NMK49_RS04780
GO:0009127	purine nucleoside monophosphate biosynthetic process	Biological process	Higher in B3	2.451	3.5686e-05	22	purL,xpt,purH,purN,purF,guaB,purM,purQ,NMK49_RS07725,guaA,purS,purD,NMK49_RS04780
GO:0009167	purine ribonucleoside monophosphate metabolic process	Biological process	Higher in B3	2.451	3.5686e-05	22	purL,xpt,purH,purN,purF,guaB,purM,purQ,NMK49_RS07725,guaA,purS,purD,NMK49_RS04780
GO:0009168	purine ribonucleoside monophosphate biosynthetic process	Biological process	Higher in B3	2.451	3.5686e-05	22	purL,xpt,purH,purN,purF,guaB,purM,purQ,NMK49_RS07725,guaA,purS,purD,NMK49_RS04780
GO:0009152	purine ribonucleotide biosynthetic process	Biological process	Higher in B3	2.33698	0.000107058	32	purL,xpt,purH,purN,purF,guaB,purM,purQ,NMK49_RS07725,guaA,purS,purD,NMK49_RS04780,ndk
GO:0006189	'de novo' IMP biosynthetic process	Biological process	Higher in B3	2.35467	0.000114195	12	purL,purH,purN,purF,purM,purQ,purS,purD,NMK49_RS04780
GO:0006188	IMP biosynthetic process	Biological process	Higher in B3	2.3499	0.000118953	13	purL,purH,purN,purF,purM,purQ,purS,purD,NMK49_RS04780
GO:0046040	IMP metabolic process	Biological process	Higher in B3	2.34386	0.000122352	14	purL,purH,purN,purF,purM,purQ,purS,purD,NMK49_RS04780
GO:0006164	purine nucleotide biosynthetic process	Biological process	Higher in B3	2.30584	0.000190326	36	purL,xpt,purH,purN,purF,guaB,purM,purQ,NMK49_RS07725,guaA,purS,purD,nadD,NMK49_RS04780,ndk
GO:0009156	ribonucleoside monophosphate biosynthetic process	Biological process	Higher in B3	2.2738	0.000399684	30	purL,xpt,purH,purN,purF,guaB,purM,purQ,NMK49_RS07725,guaA,purS,purD,NMK49_RS12580,NMK49_RS04780
GO:0009124	nucleoside monophosphate biosynthetic process	Biological process	Higher in B3	2.26228	0.000428232	32	purL,xpt,purH,purN,purF,guaB,purM,purQ,NMK49_RS07725,guaA,purS,purD,NMK49_RS12580,NMK49_RS04780,NMK49_RS06670
GO:0009123	nucleoside monophosphate metabolic process	Biological process	Higher in B3	2.26354	0.000428232	33	purL,xpt,purH,purN,purF,guaB,purM,purQ,NMK49_RS07725,guaA,purS,purD,NMK49_RS12580,NMK49_RS04780,NMK49_RS06670
GO:0009260	ribonucleotide biosynthetic process	Biological process	Higher in B3	2.2042	0.00109097	43	purL,xpt,purH,purN,purF,guaB,purM,purQ,NMK49_RS07725,guaA,purS,purD,NMK49_RS12580,NMK49_RS04780,ndk
GO:0046390	ribose phosphate biosynthetic process	Biological process	Higher in B3	2.2042	0.00109097	43	purL,xpt,purH,purN,purF,guaB,purM,purQ,NMK49_RS07725,guaA,purS,purD,NMK49_RS12580,NMK49_RS04780,ndk
GO:0006399	tRNA metabolic process	Biological process	Higher in B3	2.20095	0.00110389	58	trmD,tsaD,gltX,queE,queC,thiI,miaB,gatC,argS,NMK49_RS07685,thrS,queG,trmB,pheT,mnmA,NMK49_RS00185,queA,metG,rlmN,NMK49_RS10050,gatB,fmt,NMK49_RS07615,pheS,alaS,aspS,tyrS,NMK49_RS07835,tadA,trpS,tsaB,queF,mnmG,NMK49_RS08265,leuS,NMK49_RS07355
GO:0009165	nucleotide biosynthetic process	Biological process	Higher in B3	2.18271	0.00141852	53	purL,xpt,purH,purN,purF,guaB,purM,purQ,NMK49_RS07725,guaA,purS,purD,NMK49_RS12580,nadD,NMK49_RS04780,NMK49_RS06670,ndk
GO:0072522	purine-containing compound biosynthetic process	Biological process	Higher in B3	2.15335	0.00187946	47	purL,xpt,purH,purN,purF,guaB,purM,purQ,NMK49_RS07725,guaA,purS,purD,pta,nadD,NMK49_RS04780,ndk,accD
GO:0034654	nucleobase-containing compound biosynthetic process	Biological process	Higher in B3	2.15487	0.00194804	152	purL,xpt,trmD,purH,purN,purF,guaB,sigB,purM,purQ,tsaD,NMK49_RS07725,guaA,queE,queC,thiI,purS,NMK49_RS06345,rho,miaB,yhaM,purD,NMK49_RS12580,pta,nadD,NMK49_RS07685,queG,trmB,NMK49_RS04780,rpoB,NMK49_RS06670,mnmA,NMK49_RS00185,ndk,queA,rlmN,NMK49_RS10050,accD,rlmH,fmt,NMK49_RS10065,rsmI,rimM,rpoC,NMK49_RS07615,murA,rpoZ,rsmB,NMK49_RS02225
GO:0006457	protein folding	Biological process	Higher in WT	-2.14152	0.00198817	11	NMK49_RS08830,grpE,dnaK,clpB,groL,groES,dnaJ
GO:0008033	tRNA processing	Biological process	Higher in B3	2.13757	0.0023365	34	trmD,tsaD,queE,queC,thiI,miaB,NMK49_RS07685,queG,trmB,mnmA,NMK49_RS00185,queA,rlmN,NMK49_RS10050,fmt,NMK49_RS07615
GO:0090304	nucleic acid metabolic process	Biological process	Higher in B3	2.08765	0.0036109	196	trmD,scpA,dnaI,sigB,recJ,tsaD,gltX,queE,NMK49_RS07640,queC,thiI,NMK49_RS06345,rho,recA,mutY,miaB,ruvA,yhaM,pcrA,gatC,argS,ruvB,lexA,NMK49_RS08620,parE,NMK49_RS07685,thrS,queG,trmB,pheT,dnaA,NMK49_RS06260,rpoB,NMK49_RS01865,mnmA,NMK49_RS00185,queA,NMK49_RS08040,metG,ligA,rlmN,NMK49_RS10050,gatB,rlmH,fmt,NMK49_RS10065,NMK49_RS07340,uvrB,NMK49_RS06255,uvrA,rsmI,NMK49_RS07345,rimM,rpoC,NMK49_RS07615,…
GO:0140101	catalytic activity, acting on a tRNA	Molecular function	Higher in B3	2.09134	0.00369422	50	trmD,tsaD,gltX,thiI,hemA,miaB,gatC,argS,NMK49_RS07685,thrS,trmB,pheT,mnmA,NMK49_RS00185,queA,metG,rlmN,gatB,fmt,pheS,gatA,alaS,aspS,tyrS,NMK49_RS07835,tadA,trpS
GO:0005840	ribosome	Cellular component	Higher in B3	2.09841	0.00371135	62	rplC,rpsD,rplW,rpmG_3,rpsI,rplM,rplD,rpsH,rpsF,NMK49_RS07345,rimM,rplX,rpmI,rplU,rplB,rplN,rplJ,rplT,rpmC,NMK49_RS09875,rpmD,rpsQ,rplR,NMK49_RS10730,rplE,rplO,rplL,rpsE,rpsJ,rpmF,rpsL,rplF,rpmH,rplQ,rpsP,rpsG,rpmA,rpmB,rpsC,rplA,rpsS,NMK49_RS10070,NMK49_RS02265
GO:0006412	translation	Biological process	Higher in B3	2.10149	0.00371815	102	prmC,gltX,prfA,efp,gatC,argS,rplC,NMK49_RS04515,rpsD,thrS,pheT,rplW,frr,metG,gatB,rpmG_3,rpsI,rplM,rplD,rpsH,rpsF,infC,rplX,rpmI,pheS,gatA,rplU,rplB,alaS,aspS,rplN,rplJ,rplT,tyrS,NMK49_RS07835,trpS,rpmC,rpmD,rpsQ,rplR,NMK49_RS10730,ylqF,rplE,rplO,rplL,NMK49_RS08265,leuS,rpsE,rpsJ,rpmF,rpsL,rplF,asnS,ygs,rpmH,rplQ,serS,rpsP,fusA,rpsG,rpmA,ileS,rpmB,rpsC,rplA,rpsS,NMK49_RS10070,prfB,NMK49_RS02265
GO:0160307	protein biosynthetic process	Biological process	Higher in B3	2.10149	0.00371815	102	prmC,gltX,prfA,efp,gatC,argS,rplC,NMK49_RS04515,rpsD,thrS,pheT,rplW,frr,metG,gatB,rpmG_3,rpsI,rplM,rplD,rpsH,rpsF,infC,rplX,rpmI,pheS,gatA,rplU,rplB,alaS,aspS,rplN,rplJ,rplT,tyrS,NMK49_RS07835,trpS,rpmC,rpmD,rpsQ,rplR,NMK49_RS10730,ylqF,rplE,rplO,rplL,NMK49_RS08265,leuS,rpsE,rpsJ,rpmF,rpsL,rplF,asnS,ygs,rpmH,rplQ,serS,rpsP,fusA,rpsG,rpmA,ileS,rpmB,rpsC,rplA,rpsS,NMK49_RS10070,prfB,NMK49_RS02265
GO:1901678	iron coordination entity transport	Biological process	Higher in B3	2.08785	0.00373331	15	NMK49_RS10410,isdF,isdE,isdC,NMK49_RS07875,sirB,NMK49_RS10405,NMK49_RS03540,sirC,NMK49_RS03545,sirA
GO:0006400	tRNA modification	Biological process	Higher in B3	2.09564	0.00377962	30	trmD,tsaD,queE,queC,thiI,miaB,NMK49_RS07685,queG,trmB,mnmA,queA,rlmN,NMK49_RS10050,fmt
GO:0003735	structural constituent of ribosome	Molecular function	Higher in B3	2.09168	0.00381841	60	rplC,rpsD,rplW,rpmG_3,rpsI,rplM,rplD,rpsH,rpsF,rplX,rpmI,rplU,rplB,rplN,rplJ,rplT,rpmC,rpmD,rpsQ,rplR,NMK49_RS10730,rplE,rplO,rplL,rpsE,rpsJ,rpmF,rpsL,rplF,ygs,rpmH,rplQ,rpsP,rpsG,rpmA,rpmB,rpsC,rplA,rpsS,NMK49_RS10070,NMK49_RS02265
GO:0006163	purine nucleotide metabolic process	Biological process	Higher in B3	2.07951	0.00392037	62	purL,xpt,purH,purN,purF,guaB,purM,purQ,NMK49_RS07725,guaA,purS,purD,guaC,gmk,nadD,NMK49_RS04780,ndk
GO:0006826	iron ion transport	Biological process	Higher in B3	2.07256	0.00394158	25	isdG,NMK49_RS10410,isdF,isdE,isdC,NMK49_RS07875,sirB,NMK49_RS10405,NMK49_RS03540,sirC,NMK49_RS03545,sirA,NMK49_RS03095,isdI,ftnA,NMK49_RS03100,NMK49_RS03555
GO:0043228	membraneless organelle	Cellular component	Higher in B3	2.07426	0.00397305	80	rplC,rpsD,parE,sbnI,rplW,rpmG_3,rpsI,rplM,rplD,rpsH,rpsF,NMK49_RS07345,rimM,gyrA,rplX,rpmI,rplU,yabA,rplB,recO,rplN,rplJ,rplT,rpmC,priA,NMK49_RS09875,rpmD,rpsQ,rplR,NMK49_RS10730,parC,rplE,rplO,rplL,rpsE,rpsJ,NMK49_RS06950,rpmF,rpsL,rplF,rpmH,rplQ,gyrB,ezrA,rpsP,rpsG,smc,rpmA,rpmB,rpsC,rplA,rpsS,NMK49_RS10070,NMK49_RS02265,NMK49_RS10815,rplP,recQ,noc,rpsO
GO:0043232	intracellular membraneless organelle	Cellular component	Higher in B3	2.07426	0.00397305	80	rplC,rpsD,parE,sbnI,rplW,rpmG_3,rpsI,rplM,rplD,rpsH,rpsF,NMK49_RS07345,rimM,gyrA,rplX,rpmI,rplU,yabA,rplB,recO,rplN,rplJ,rplT,rpmC,priA,NMK49_RS09875,rpmD,rpsQ,rplR,NMK49_RS10730,parC,rplE,rplO,rplL,rpsE,rpsJ,NMK49_RS06950,rpmF,rpsL,rplF,rpmH,rplQ,gyrB,ezrA,rpsP,rpsG,smc,rpmA,rpmB,rpsC,rplA,rpsS,NMK49_RS10070,NMK49_RS02265,NMK49_RS10815,rplP,recQ,noc,rpsO
GO:1901293	nucleoside phosphate biosynthetic process	Biological process	Higher in B3	2.06858	0.00401468	67	purL,xpt,purH,purN,purF,guaB,purM,purQ,NMK49_RS07725,guaA,purS,purD,NMK49_RS12580,pta,nadD,NMK49_RS04780,NMK49_RS06670,ndk,accD,NMK49_RS10065
GO:0005198	structural molecule activity	Molecular function	Higher in B3	2.05469	0.004836	61	rplC,rpsD,rplW,rpmG_3,rpsI,rplM,rplD,rpsH,rpsF,rplX,rpmI,rplU,rplB,rplN,rplJ,rplT,rpmC,rpmD,rpsQ,rplR,NMK49_RS10730,rplE,rplO,rplL,rpsE,rpsJ,rpmF,rpsL,rplF,ygs,rpmH,rplQ,rpsP,rpsG,rpmA,rpmB,rpsC,rplA,rpsS,NMK49_RS10070,NMK49_RS02265
GO:0043412	macromolecule modification	Biological process	Higher in B3	2.05162	0.0048617	67	trmD,NMK49_RS02750,NMK49_RS10045,rsbW,tsaD,queE,nreB,hemC,queC,thiI,miaB,NMK49_RS05560,NMK49_RS08620,NMK49_RS07685,queG,trmB,NMK49_RS01865,mnmA,queA,rlmN,NMK49_RS10050,rlmH,fmt,pknB,rsmI,NMK49_RS09195,rimI,rsmB,NMK49_RS01440,NMK49_RS07015,NMK49_RS01455,NMK49_RS08880,tadA
GO:0006879	intracellular iron ion homeostasis	Biological process	Higher in B3	2.0454	0.00519181	15	isdG,NMK49_RS10410,isdF,sirB,NMK49_RS10405,NMK49_RS03540,sirC,NMK49_RS03545,NMK49_RS03995,NMK49_RS03095,isdI,ftnA,NMK49_RS03100
GO:0140640	catalytic activity, acting on a nucleic acid	Molecular function	Higher in B3	2.03199	0.00603491	155	NMK49_RS03850,trmD,recJ,tsaD,gltX,NMK49_RS07640,thiI,NMK49_RS06345,rho,hemA,recA,mutY,miaB,ruvA,pcrA,gatC,argS,ruvB,NMK49_RS08620,parE,NMK49_RS07685,thrS,trmB,pheT,NMK49_RS06260,rpoB,NMK49_RS01865,mnmA,NMK49_RS00185,queA,NMK49_RS08040,metG,ligA,rlmN,gatB,rlmH,fmt,NMK49_RS07340,uvrB,NMK49_RS06255,uvrA,rsmI,NMK49_RS07345,rpoC,gyrA,rpoZ,NMK49_RS06135,dnaN,rsmB,pheS,gatA,NMK49_RS02175,NMK49_RS09810,p…
GO:0009150	purine ribonucleotide metabolic process	Biological process	Higher in B3	2.02187	0.00673598	47	purL,xpt,purH,purN,purF,guaB,purM,purQ,NMK49_RS07725,guaA,purS,purD,NMK49_RS04780,ndk
GO:0033014	tetrapyrrole biosynthetic process	Biological process	Higher in B3	2.00916	0.00780961	17	hemC,NMK49_RS09250,hemA,NMK49_RS12750,NMK49_RS05025,NMK49_RS04780,cyoE,NMK49_RS07865,hemL,hemW,hemH,hemE
GO:1990904	ribonucleoprotein complex	Cellular component	Higher in B3	1.99723	0.00906608	52	typA,rplC,rpsD,rplW,rpsI,rplM,rplD,rpsH,rplX,rpmI,rplB,rplN,rplJ,rplT,rpmC,rpmD,rpsQ,rplR,NMK49_RS10730,rplE,rplO,rplL,rpsE,rpmF,rpsL,rplF,rplQ,rpsP,rpsG,rpmA,rpsC,rplA,rpsS,NMK49_RS02265
GO:0000105	L-histidine biosynthetic process	Biological process	Higher in WT	-2.03792	0.0101618	8	hisB,hisH,hisD,hisG,hisF,hisA,NMK49_RS13075
GO:0052803	imidazole-containing compound metabolic process	Biological process	Higher in WT	-2.00092	0.0101986	12	hisB,hisH,hisD,hisG,hisF,hisA,NMK49_RS13075,hutG,hutI
GO:0051641	cellular localization	Biological process	Higher in B3	1.98505	0.0102954	24	isdG,NMK49_RS10410,isdF,sirB,NMK49_RS10405,secA2,NMK49_RS03540,sirC,NMK49_RS03545,ftsY,secY2,NMK49_RS03095,secDF,isdI,NMK49_RS03100
GO:0170034	L-amino acid biosynthetic process	Biological process	Higher in WT	-1.97735	0.010984	61	NMK49_RS04230,argH,hisB,hisH,hisD,hisG,hisF,hisA,NMK49_RS06155,NMK49_RS13075,serA,thrC,ilvC,NMK49_RS11895,thrB,NMK49_RS09730,leuB,argR,leuD,cysE,leuC
GO:0170038	proteinogenic amino acid biosynthetic process	Biological process	Higher in WT	-1.96776	0.0111927	62	NMK49_RS04230,argH,hisB,hisH,hisD,hisG,hisF,hisA,NMK49_RS06155,NMK49_RS13075,serA,thrC,ilvC,NMK49_RS11895,thrB,NMK49_RS09730,leuB,argR,leuD,cysE,leuC
GO:0000041	transition metal ion transport	Biological process	Higher in B3	1.97564	0.0112872	31	isdG,NMK49_RS10410,isdF,isdE,isdC,NMK49_RS07875,sirB,NMK49_RS10405,NMK49_RS03540,sirC,NMK49_RS03545,corA,sirA,NMK49_RS03095,isdI,ftnA,NMK49_RS03100,NMK49_RS03555
GO:0043226	organelle	Cellular component	Higher in B3	1.96683	0.0114576	83	rplC,rpsD,parE,sbnI,nagE,rplW,rpmG_3,rpsI,rplM,rplD,rpsH,rpsF,NMK49_RS07345,rimM,gyrA,rplX,rpmI,rplU,yabA,rplB,recO,rplN,rplJ,rplT,rpmC,priA,NMK49_RS09875,rpmD,rpsQ,rplR,NMK49_RS10730,parC,rplE,rplO,rplL,rpsE,rpsJ,NMK49_RS06950,rpmF,rpsL,rplF,rpmH,rplQ,gyrB,ezrA,rpsP,rpsG,smc,rpmA,rpmB,rpsC,rplA,rpsS,NMK49_RS10070,NMK49_RS02265,NMK49_RS10815,NMK49_RS06810,rplP,recQ,noc,rpsO
GO:0043229	intracellular organelle	Cellular component	Higher in B3	1.96683	0.0114576	83	rplC,rpsD,parE,sbnI,nagE,rplW,rpmG_3,rpsI,rplM,rplD,rpsH,rpsF,NMK49_RS07345,rimM,gyrA,rplX,rpmI,rplU,yabA,rplB,recO,rplN,rplJ,rplT,rpmC,priA,NMK49_RS09875,rpmD,rpsQ,rplR,NMK49_RS10730,parC,rplE,rplO,rplL,rpsE,rpsJ,NMK49_RS06950,rpmF,rpsL,rplF,rpmH,rplQ,gyrB,ezrA,rpsP,rpsG,smc,rpmA,rpmB,rpsC,rplA,rpsS,NMK49_RS10070,NMK49_RS02265,NMK49_RS10815,NMK49_RS06810,rplP,recQ,noc,rpsO
GO:0009117	nucleotide metabolic process	Biological process	Higher in B3	1.97212	0.0114841	88	adsA,purL,xpt,purH,purN,purF,guaB,purM,purQ,NMK49_RS07725,guaA,purS,purD,guaC,NMK49_RS12580,gmk,nadD,NMK49_RS04780,NMK49_RS06670,ndk
GO:0016070	RNA metabolic process	Biological process	Higher in B3	1.96482	0.0115406	112	trmD,sigB,tsaD,gltX,queE,queC,thiI,rho,miaB,yhaM,gatC,argS,NMK49_RS07685,thrS,queG,trmB,pheT,rpoB,mnmA,NMK49_RS00185,queA,metG,rlmN,NMK49_RS10050,gatB,rlmH,fmt,rsmI,NMK49_RS07345,rimM,rpoC,NMK49_RS07615,rpoZ,rsmB,pheS,NMK49_RS07015,NMK49_RS09810,pnp,alaS,aspS,NMK49_RS08880,tyrS,NMK49_RS07835,tadA,trpS,NMK49_RS09875,rpoD,tsaB,NMK49_RS05685,queF,mnmG,NMK49_RS08265,leuS
GO:0006779	porphyrin-containing compound biosynthetic process	Biological process	Higher in B3	1.96889	0.0116585	13	hemC,hemA,NMK49_RS12750,NMK49_RS05025,cyoE,NMK49_RS07865,hemW,hemH,hemE,hemY
GO:0044391	ribosomal subunit	Cellular component	Higher in B3	1.96066	0.0118326	49	rplC,rpsD,rplW,rpsI,rplM,rplD,rpsH,rplX,rpmI,rplB,rplN,rplJ,rplT,rpmC,rpmD,rpsQ,rplR,NMK49_RS10730,rplE,rplO,rplL,rpsE,rpmF,rpsL,rplF,rplQ,rpsP,rpsG,rpmA,rpsC,rplA,rpsS,NMK49_RS02265
GO:0015934	large ribosomal subunit	Cellular component	Higher in B3	1.95579	0.0123206	28	rplC,rplW,rplM,rplD,rplX,rpmI,rplB,rplN,rplJ,rplT,rpmC,rpmD,rplR,rplE,rplO,rplL,rpmF,rplF,rplQ,rpmA
GO:0033212	iron import into cell	Biological process	Higher in B3	1.95303	0.0124799	13	isdG,NMK49_RS10410,isdF,sirB,NMK49_RS10405,NMK49_RS03540,sirC,NMK49_RS03545,NMK49_RS03095,isdI,NMK49_RS03100
GO:0051604	protein maturation	Biological process	Higher in WT	-1.97999	0.0125917	25	NMK49_RS08830,grpE,dnaK,clpB,groL,groES,lepB_2,dnaJ,NMK49_RS04560,lepB_1
GO:0033013	tetrapyrrole metabolic process	Biological process	Higher in B3	1.94918	0.0127899	20	isdG,hemC,NMK49_RS09250,hemA,NMK49_RS12750,NMK49_RS05025,NMK49_RS04780,cyoE,NMK49_RS07865,hemL,hemW,hemH,hemE,isdI,hemY
GO:0003723	RNA binding	Molecular function	Higher in B3	1.94727	0.0129057	101	gltX,thiI,rho,rplC,NMK49_RS04515,rpsD,pheT,rplW,metG,yhbY,rlmN,NMK49_RS10050,rpsI,rplM,rplD,rpsH,rpsF,NMK49_RS07345,rplX,rsmB,pheS,rplU,era,rplB,NMK49_RS07015,pnp,NMK49_RS08880,rplN,rplJ,rplT,tyrS,NMK49_RS09875,rpsQ,NMK49_RS05685,rplR,rplE,rplO,rplL,NMK49_RS08265,rpsE,rpsJ
GO:0015698	inorganic anion transport	Biological process	Higher in WT	-2.00222	0.0133526	15	pstB,pstA,NMK49_RS06470,pstC,uhpT
GO:0008652	amino acid biosynthetic process	Biological process	Higher in WT	-1.94819	0.0136134	72	NMK49_RS04230,argH,hisB,hisH,hisD,hisG,hisF,hisA,NMK49_RS06155,NMK49_RS13075,serA,metE,thrC,ilvC,NMK49_RS11895,thrB,NMK49_RS09730,argF_2,leuB,argR,leuD,cysE,leuC
GO:0050801	monoatomic ion homeostasis	Biological process	Higher in B3	1.93507	0.0139863	18	isdG,NMK49_RS10410,isdF,sirB,NMK49_RS10405,NMK49_RS03540,sirC,NMK49_RS03545,NMK49_RS03995,NMK49_RS03095,isdI,ftnA,NMK49_RS03100
GO:0055080	monoatomic cation homeostasis	Biological process	Higher in B3	1.93507	0.0139863	18	isdG,NMK49_RS10410,isdF,sirB,NMK49_RS10405,NMK49_RS03540,sirC,NMK49_RS03545,NMK49_RS03995,NMK49_RS03095,isdI,ftnA,NMK49_RS03100
GO:0019843	rRNA binding	Molecular function	Higher in B3	1.9315	0.0140527	38	rplC,rpsD,rplW,rlmN,rplD,rpsH,rpsF,rplX,rplU,era,rplB,rplN,rplJ,rplT,rpsQ,rplR,rplE,rplO,rpsE,rpsL,rplF,rpsG,rpsC,rplA,rpsS
GO:0022625	cytosolic large ribosomal subunit	Cellular component	Higher in B3	1.93264	0.0140927	27	rplC,rplW,rplM,rplD,rplX,rpmI,rplB,rplN,rplJ,rplT,rpmC,rpmD,rplR,rplE,rplO,rplL
GO:0006873	intracellular monoatomic ion homeostasis	Biological process	Higher in B3	1.92427	0.0144583	17	isdG,NMK49_RS10410,isdF,sirB,NMK49_RS10405,NMK49_RS03540,sirC,NMK49_RS03545,NMK49_RS03995,NMK49_RS03095,isdI,ftnA,NMK49_RS03100
GO:0030003	intracellular monoatomic cation homeostasis	Biological process	Higher in B3	1.92427	0.0144583	17	isdG,NMK49_RS10410,isdF,sirB,NMK49_RS10405,NMK49_RS03540,sirC,NMK49_RS03545,NMK49_RS03995,NMK49_RS03095,isdI,ftnA,NMK49_RS03100
GO:0090407	organophosphate biosynthetic process	Biological process	Higher in B3	1.93509	0.0145242	98	purL,xpt,purH,purN,purF,guaB,purM,purQ,NMK49_RS07725,plsY,guaA,thiI,purS,purD,NMK49_RS12580,pta,nadD,NMK49_RS04780,NMK49_RS06670,cls_2,ndk,accD,fabZ,NMK49_RS10065,NMK49_RS10930,NMK49_RS08170,NMK49_RS10920,murA,mobB,NMK49_RS02225,moaC
GO:0009259	ribonucleotide metabolic process	Biological process	Higher in B3	1.92438	0.0149581	59	purL,xpt,purH,purN,purF,guaB,purM,purQ,NMK49_RS07725,guaA,purS,purD,NMK49_RS12580,NMK49_RS04780,ndk
GO:0051649	establishment of localization in cell	Biological process	Higher in B3	1.91978	0.014981	21	isdG,NMK49_RS10410,isdF,sirB,NMK49_RS10405,secA2,NMK49_RS03540,sirC,NMK49_RS03545,secY2,NMK49_RS03095,secDF,isdI,NMK49_RS03100
GO:0016884	carbon-nitrogen ligase activity, with glutamine as amido-N-donor	Molecular function	Higher in B3	1.91262	0.0160318	11	purL,purQ,guaA,purS,gatC,gatB,gatA
GO:0006817	phosphate ion transport	Biological process	Higher in WT	-1.92639	0.0177135	8	pstB,pstA,NMK49_RS06470,pstC,uhpT
GO:0006144	purine nucleobase metabolic process	Biological process	Higher in B3	1.90206	0.0177394	9	xpt,purF,purM,NMK49_RS07725,purD
GO:0140098	catalytic activity, acting on RNA	Molecular function	Higher in B3	1.8984	0.018133	84	trmD,tsaD,gltX,thiI,hemA,miaB,gatC,argS,NMK49_RS07685,thrS,trmB,pheT,rpoB,mnmA,NMK49_RS00185,queA,metG,rlmN,gatB,rlmH,fmt,rsmI,NMK49_RS07345,rpoC,rpoZ,rsmB,pheS,gatA,NMK49_RS09810,pnp,alaS,aspS,tyrS,NMK49_RS07835,tadA,trpS,NMK49_RS09875,rnz
GO:0019693	ribose phosphate metabolic process	Biological process	Higher in B3	1.89657	0.0182244	60	purL,xpt,purH,purN,purF,guaB,purM,purQ,NMK49_RS07725,guaA,purS,purD,NMK49_RS12580,NMK49_RS04780,ndk
GO:0006778	porphyrin-containing compound metabolic process	Biological process	Higher in B3	1.88888	0.0195955	16	isdG,hemC,hemA,NMK49_RS12750,NMK49_RS05025,cyoE,NMK49_RS07865,hemW,hemH,hemE,isdI,hemY
GO:0032774	RNA biosynthetic process	Biological process	Higher in B3	1.88432	0.0202437	77	trmD,sigB,tsaD,queE,queC,thiI,rho,miaB,yhaM,NMK49_RS07685,queG,trmB,rpoB,mnmA,NMK49_RS00185,queA,rlmN,NMK49_RS10050,rlmH,fmt,rsmI,rimM,rpoC,NMK49_RS07615,rpoZ,rsmB,pnp,NMK49_RS08880,tadA,rpoD,tsaB
GO:0006526	L-arginine biosynthetic process	Biological process	Higher in WT	-1.90944	0.0211188	10	NMK49_RS04230,argH
GO:0003924	GTPase activity	Molecular function	Higher in B3	1.87842	0.0212753	18	yqeH,lepA,typA,NMK49_RS04515,obgE,hflX,ftsY,era
GO:0016675	oxidoreductase activity, acting on a heme group of donors	Molecular function	Higher in B3	1.86553	0.0238215	5	qoxA,qoxC,qoxB,qoxD
GO:0022626	cytosolic ribosome	Cellular component	Higher in B3	1.85315	0.026658	41	rplC,rplW,rpsI,rplM,rplD,rpsH,rplX,rpmI,rplB,rplN,rplJ,rplT,rpmC,rpmD,rpsQ,rplR,rplE,rplO,rplL,rpsE,rplF,rplQ,rpsG,rpmA,rpsC,rplA,rpsS,NMK49_RS02265
GO:0141187	nucleic acid biosynthetic process	Biological process	Higher in B3	1.85171	0.0266748	81	trmD,sigB,tsaD,queE,queC,thiI,NMK49_RS06345,rho,miaB,yhaM,NMK49_RS07685,queG,trmB,rpoB,mnmA,NMK49_RS00185,queA,rlmN,NMK49_RS10050,rlmH,fmt,rsmI,rimM,rpoC,NMK49_RS07615,rpoZ,rsmB
GO:0170039	proteinogenic amino acid metabolic process	Biological process	Higher in WT	-1.87864	0.0308601	88	NMK49_RS04230,argH,hisB,hisH,hisD,hisG,hisF,hisA,NMK49_RS06155,NMK49_RS13075,gcvPB,serA,thrC,ilvC,NMK49_RS11895,thrB,hutG,gcvPA,NMK49_RS01600,NMK49_RS01590,NMK49_RS09730,hutI,leuB,argR,leuD,cysE,leuC,ilvA,NMK49_RS01990,ilvB,gcvH,dapD
GO:0170033	L-amino acid metabolic process	Biological process	Higher in WT	-1.86339	0.0331192	83	NMK49_RS04230,argH,hisB,hisH,hisD,hisG,hisF,hisA,NMK49_RS06155,NMK49_RS13075,serA,thrC,ilvC,NMK49_RS11895,thrB,hutG,NMK49_RS01600,NMK49_RS01590,NMK49_RS09730,hutI,leuB,argR,leuD,cysE,leuC,ilvA,NMK49_RS01990,ilvB
GO:0033214	siderophore-iron import into cell	Biological process	Higher in B3	1.82356	0.0340921	10	NMK49_RS10410,isdF,sirB,NMK49_RS10405,NMK49_RS03540,sirC,NMK49_RS03545
GO:0180060	siderophore-dependent iron import pathway	Biological process	Higher in B3	1.82356	0.0340921	10	NMK49_RS10410,isdF,sirB,NMK49_RS10405,NMK49_RS03540,sirC,NMK49_RS03545
GO:0061695	transferase complex, transferring phosphorus-containing groups	Cellular component	Higher in B3	1.82174	0.0342684	11	recA,rpoB,rpoZ,dnaN,NMK49_RS02225,NMK49_RS02140,dnaX
GO:0009084	glutamate family amino acid biosynthetic process	Biological process	Higher in WT	-1.86628	0.0342714	16	NMK49_RS04230,argH
GO:0006525	arginine metabolic process	Biological process	Higher in WT	-1.85435	0.0348719	16	NMK49_RS04230,argH
GO:0009112	nucleobase metabolic process	Biological process	Higher in B3	1.81802	0.0349646	18	xpt,purF,purM,NMK49_RS07725,purD,NMK49_RS12580
GO:0005315	phosphate transmembrane transporter activity	Molecular function	Higher in WT	-1.82961	0.0361862	7	pstB,pstA,pstC,uhpT
GO:0015385	sodium:proton antiporter activity	Molecular function	Higher in WT	-1.82979	0.0381066	14	mnhD1,mnhF2,mnhG2,mnhE2,mnhC1,mnhA1,mnhA2,mnhF1,mnhD2,NMK49_RS03005,mnhE1
GO:0051139	metal cation:proton antiporter activity	Molecular function	Higher in WT	-1.82979	0.0381066	14	mnhD1,mnhF2,mnhG2,mnhE2,mnhC1,mnhA1,mnhA2,mnhF1,mnhD2,NMK49_RS03005,mnhE1
GO:0140828	metal cation:monoatomic cation antiporter activity	Molecular function	Higher in WT	-1.82979	0.0381066	14	mnhD1,mnhF2,mnhG2,mnhE2,mnhC1,mnhA1,mnhA2,mnhF1,mnhD2,NMK49_RS03005,mnhE1
GO:0006783	heme biosynthetic process	Biological process	Higher in B3	1.80728	0.0383049	9	hemC,NMK49_RS12750,NMK49_RS05025,cyoE,hemH,hemE
GO:0006260	DNA replication	Biological process	Higher in B3	1.80482	0.0386367	35	scpA,dnaI,NMK49_RS07640,NMK49_RS06345,pcrA,lexA,dnaA,NMK49_RS08040,ligA,gyrA,dnaN,yabA,NMK49_RS02140,ssb,priA,NMK49_RS05795,dnaX,NMK49_RS05685,scpB,NMK49_RS07680,gyrB,holA,recF,smc
GO:0006396	RNA processing	Biological process	Higher in B3	1.80222	0.0390507	60	trmD,tsaD,queE,queC,thiI,miaB,yhaM,NMK49_RS07685,queG,trmB,mnmA,NMK49_RS00185,queA,rlmN,NMK49_RS10050,rlmH,fmt,rsmI,rimM,NMK49_RS07615,rsmB,pnp,NMK49_RS08880,tadA
GO:0009605	response to external stimulus	Biological process	Higher in B3	1.79594	0.0398542	9	spn,NMK49_RS08620,NMK49_RS01865,pknB,dltD,dltB
GO:0043207	response to external biotic stimulus	Biological process	Higher in B3	1.79594	0.0398542	9	spn,NMK49_RS08620,NMK49_RS01865,pknB,dltD,dltB
GO:0051707	response to other organism	Biological process	Higher in B3	1.79594	0.0398542	9	spn,NMK49_RS08620,NMK49_RS01865,pknB,dltD,dltB
GO:0036211	protein modification process	Biological process	Higher in B3	1.79466	0.0398697	20	NMK49_RS02750,NMK49_RS10045,rsbW,nreB,hemC,NMK49_RS05560,pknB,NMK49_RS09195,rimI,NMK49_RS01440,NMK49_RS01455
GO:0015291	secondary active transmembrane transporter activity	Molecular function	Higher in WT	-1.83997	0.0399058	44	pstB,pstA,pstC,mnhD1,uhpT,mnhF2,mnhG2,mnhE2,mnhC1,mnhA1,mnhA2,putP,tatC,NMK49_RS01385,mnhF1,mnhD2,NMK49_RS03175,NMK49_RS03005
GO:0042026	protein refolding	Biological process	Higher in WT	-1.80218	0.0496306	5	dnaK,clpB,groL,dnaJ
